# LSm4 biomolecular condensates drive XRN2-mediated RNA decay at DNA double-strand breaks to facilitate repair

**DOI:** 10.64898/2026.08.19.745694

**Authors:** Malak M. Darawshe, Laila A. Bishara, Enas R. Abu-Zhayia, Alma Sophia Barisaac, Feras E. Machour, Christeen Elmor, Nabieh Ayoub

## Abstract

Maintenance of genome integrity requires accurate repair of DNA double-strand breaks (DSBs), particularly within transcriptionally active regions. Persistent R-loops at DSBs can impede homologous recombination (HR) repair. While factors that resolve R-loops at DSB sites are known, the mechanisms ensuring timely degradation of nascent RNA to prevent pathological R-loop accumulation remain elusive. Here, we identified a critical role for the RNA-binding protein LSm4 in orchestrating localized RNA decay at DSBs to facilitate repair. We demonstrated that among LSm1-8 subunits, only LSm4 undergoes liquid-liquid phase separation (LLPS) and forms biomolecular condensates (BCs) specifically at DSBs in transcriptionally active chromatin. These damage-induced LSm4 BCs function as hubs that promote nuclear RNA decapping and recruit the 5′→3′ exonuclease XRN2 to degrade nascent transcripts proximal to DSBs. Accordingly, LSm4-XRN2 axis suppresses R-loop hyperaccumulation, thereby enabling efficient RAD51 filament assembly and intact HR repair. Consequently, loss of LSm4 increases translocations and leads to genomic instability. Collectively, our findings define a new regulatory layer in which LSm4 BCs spatially license RNA degradation, preventing R-loop accumulation at DSB microenvironment to facilitate error-free repair.

**Highlights:**

- LSm4 forms biomolecular condensates (BCs) via liquid-liquid phase separation (LLPS) at DSBs within transcriptionally active chromatin.
- LSm4 BCs create a hub for efficient RNA decay at DSB sites.
- LSm4 BCs promote nuclear RNA decapping and target XRN2 to DSBs to drive RNA decay.
- LSm4 suppresses R-loop accumulation to ensure intact homologous recombination repair of DSBs and maintain genomic stability.
