## Supplementary Table 2 for "LSm4 biomolecular condensates drive XRN2-mediated RNA decay at DNA double-strand breaks to facilitate repair"

### Sheet: Supplementary Table 2
Supplementary Table 2: Genes with significant alternative splicing events common to both siRNAs for LSm4 compared to siCtrl
To be considered as significant, each gene had to have at least 2 alternative splicing events in each siRNA, and the events had to be of the same type (inclusion / exclusion) in both siRNAs.
In addition, they had to have a minimum inclusion level difference of 0.1, p value?<?0.01, and FDR?<?0.05.
geneSymbol	n_events_siCtrl_vs_siLSM4_3UTR	n_events_siCtrl_vs_siLSM4_13_1	mean_dpsi_siCtrl_vs_siLSM4_3UTR	mean_dpsi_siCtrl_vs_siLSM4_13_1
ABCD4	7	7	0.195857	0.262143
ACBD4	3	2	0.312	0.2185
ACD	7	3	0.226714	0.222333
ADAMTSL4	2	2	0.0175	0.0175
ADAT1	2	2	-0.0345	-0.0235
ADGRB2	3	2	0.057	0.036
ADGRL1	4	3	0.287	0.168667
ADGRL2	2	9	0.185	0.037
AHI1	2	3	0.016	0.193333
AKT1	6	6	-0.0558333	-0.0585
ALG13	4	3	-0.00475	-0.08
AMMECR1L	5	7	0.18	0.0477143
ANAPC16	2	2	0.0615	0.448
ANKRD13D	3	2	0.160667	0.1505
ANKRD26	3	6	0.0313333	0.084
ANKRD36	2	4	0.0735	0.1965
ANKRD36B	2	2	-0.097	-0.0205
APBB2	5	15	0.007	0.135733
APCDD1L-DT	2	2	0.1215	0.0735
AQP3	2	2	0.1065	0.106
ARAP3	3	2	0.147	0.1395
ARHGAP10	2	2	-0.178	-0.1695
ARHGAP12	2	2	-0.149	-0.004
ARHGEF40	3	2	0.149	0.1315
ARID1B	5	2	0.0566	0.1645
ARIH2	5	4	0.182	0.095
ARMC10	2	5	0.003	0.2234
ASAH2B	3	4	0.381333	0.405
ATE1	6	5	-0.0733333	-0.0896
ATG16L2	2	4	0.0935	0.3135
ATG4D	2	7	0.173	0.144857
ATXN2	3	5	0.0426667	0.0866
ATXN2L	13	7	0.166462	0.221
AURKA	5	2	0.3026	0.203
AURKB	6	5	0.137	0.262
B3GALNT1	4	4	0.40725	0.3255
B4GALT6	2	2	-0.1765	-0.1765
BBS2	2	2	-0.119	-0.131
BCAT2	2	3	-0.3095	-0.193333
BMAL1	3	2	-0.061	-0.1645
BPTF	4	7	0.14375	0.209571
BRCA1	2	3	-0.2395	-0.072
BRD8	3	5	0.0773333	0.2166
BTBD19	5	3	0.2408	0.199333
C16orf74	3	3	-0.432	-0.344333
C1RL-AS1	2	2	0.143	0.174
C3orf18	2	2	0.2665	0.3665
CACNB1	2	2	0.156	0.3135
CACNB3	3	3	0.230333	0.379667
CAMK2G	3	3	0.193667	0.162667
CAMLG	3	5	0.119333	0.2782
CAMTA2	4	2	-0.1335	-0.1235
CAPN10	3	3	-0.0603333	-0.0216667
CASK	3	3	0.141	0.224
CASP8	2	3	-0.1435	-0.075
CCDC24	3	2	-0.0373333	-0.218
CCNJL	3	2	0.167333	0.1165
CCNY	2	3	0.149	0.250667
CD40	2	6	0.216	0.318
CD44	5	2	0.1176	0.0565
CD46	5	6	0.1964	0.192333
CDK16	5	3	0.1118	0.053
CDK5RAP3	2	2	0.024	0.1605
CELF1	3	4	0.171667	0.0455
CEP164	3	3	-0.0856667	-0.0786667
CEP63	2	3	0.2355	0.252333
CEP70	2	3	0.0155	0.304333
CEP83	2	3	0.2105	0.263333
CERS4	4	5	-0.10925	-0.0388
CFAP69	2	2	0.1895	0.5975
CHD1L	4	5	0.1625	0.2764
CHD3	2	3	-0.198	-0.054
CHROMR	2	6	-0.2245	-0.411333
CIRBP	2	2	0.1475	0.192
CLCN2	3	3	-0.182	-0.197333
CNTRL	2	2	0.235	0.245
COP1	7	7	0.127857	0.129286
COQ8B	3	2	0.139667	0.151
CPLANE1	2	5	0.1865	0.182
CPSF7	2	3	0.115	0.215
CREM	5	3	0.0596	0.0643333
CROCC	2	2	-0.183	-0.183
CSF1	2	2	-0.2885	-0.211
CTBP2	6	6	0.276	0.397333
CTC1	8	2	0.203375	0.107
CTDP1	3	2	0.140667	0.2345
CTSC	5	6	-0.121	-0.169167
CYRIB	6	5	0.0781667	0.0138
DAG1	2	2	-0.0955	-0.587
DALRD3	2	3	-0.1815	-0.014
DAP3	3	2	-0.0863333	-0.013
DCAF6	2	3	0.092	0.407
DDIAS	3	2	0.120333	0.258
DDIT3	3	3	0.259333	0.280667
DDX11	3	2	0.276667	0.437
DDX5	2	3	0.149	0.0296667
DEF8	2	4	0.217	0.1475
DENND1A	2	5	0.1305	0.0818
DGKA	6	2	0.0475	0.1575
DGLUCY	3	2	0.178333	0.2865
DGUOK	3	3	0.215667	0.0896667
DHPS	3	2	0.136	0.175
DHRS4	3	2	0.019	0.143
DLG2	2	2	-0.098	-0.0525
DMAC2	2	2	0.123	0.182
DMPK	8	7	0.271625	0.318
DNAJB5	4	2	-0.40925	-0.373
DNM1	2	2	0.429	0.453
DNM1L	6	9	0.280667	0.267889
DPH5	3	10	0.176667	0.2248
DPH5-DT	2	2	0.4525	0.4105
DTNBP1	2	2	0.5575	0.405
DUXAP10	8	4	0.112375	0.17
DZANK1	2	2	0.072	0.377
EBPL	2	4	0.2975	0.13675
EIF3E	3	3	0.233	0.458333
EME1	3	2	0.206667	0.322
EML2	2	2	0.285	0.313
ENSG00000263551	2	2	0.402	0.345
ENSG00000284968	3	2	-0.000666667	-0.016
ENSG00000285756	5	2	0.1198	0.014
ENSG00000291079	3	2	-0.0183333	-0.1405
ENSG00000291124	4	3	0.1485	0.472
ENSG00000291133	4	3	0.10175	0.0956667
ENSG00000291171	7	3	0.299	0.184667
ENSG00000291176	2	3	0.008	0.178
ENSG00000291178	5	15	-0.094	-0.1732
ENSG00000291224	2	2	0.57	0.726
ENTPD6	3	2	0.109333	0.0535
ENTR1	3	2	0.173	0.125
EPB41L3	2	3	0.5405	0.492333
EPIC1	4	4	-0.04175	-0.07675
EPN2	2	2	0.2475	0.2515
EPS15	2	3	0.1185	0.0393333
ERBIN	2	2	-0.047	-0.3
ERCC8	3	2	-0.117	-0.0415
ERVK13-1	5	2	0.0222	0.049
EVI5	4	5	0.07725	0.1186
EXO5	4	6	0.2855	0.0898333
EXOSC2	2	3	-0.118	-0.0396667
FAM106A	7	4	0.0428571	0.118
FAM111A	9	7	0.227111	0.261571
FAM193B	4	5	0.14925	0.1712
FAM200B	2	2	0.152	0.131
FANCA	4	9	-0.20425	-0.0274444
FANCI	3	8	0.382667	0.422875
FANCM	4	5	-0.126	-0.1756
FAS	3	3	-0.024	-0.190667
FBXW11	2	3	0.1025	0.294
FIP1L1	3	2	-0.196667	-0.108
FN1	3	2	-0.138	-0.154
G3BP2	3	2	-0.145667	-0.0295
GAPVD1	3	4	0.606	0.39475
GAS5	2	5	-0.131	-0.0872
GATAD2A	4	2	0.4665	0.569
GBF1	3	3	0.0416667	0.113667
GBGT1	3	2	-0.147	-0.0425
GDPD1	2	2	-0.113	-0.113
GGA1	5	4	-0.2378	-0.19525
GIT2	3	3	-0.175333	-0.0283333
GLT8D1	2	2	-0.2025	-0.3
GMIP	2	2	0.269	0.399
GOLGB1	3	7	0.0606667	0.111143
GPATCH11	2	2	0.1865	0.1875
GRASLND	4	4	0.1135	0.14175
GRB10	6	11	0.361667	0.199636
GUK1	3	2	0.279	0.2995
HARS2	3	4	0.206333	0.09575
HDAC11	4	3	-0.15575	-0.0296667
HDAC8	2	4	-0.1005	-0.0635
HGS	3	2	-0.213333	-0.434
HHAT	2	2	0.1405	0.132
HM13	5	5	0.0538	0.0436
HMBOX1	2	2	0.0245	0.01
HMGN1	5	2	-0.0716	-0.219
HNRNPC	2	2	-0.0345	-0.049
HPS4	2	2	0.0075	0.0105
HRAT17	3	2	0.185667	0.251
HSCB	2	3	0.1155	0.139333
HSP90B1	2	2	-0.284	-0.293
HYCC1	2	2	0.114	0.011
IFTAP	4	4	0.055	0.22025
IGHMBP2	4	3	0.05	0.03
IKZF4	2	3	0.0085	0.0723333
IL11RA	7	5	-0.0447143	-0.177
IL31RA	2	4	0.1675	0.1965
IL32	4	4	0.2385	0.11175
ILF3	4	2	-0.073	-0.137
IMMP1L	2	3	0.217	0.220667
IMPDH1	3	2	-0.287667	-0.431
INO80E	3	2	0.148333	0.182
INTS14	2	5	0.129	0.1904
IQCB1	3	2	0.163	0.186
IRF1	3	3	-0.237333	-0.257667
IRF3	3	7	0.006	0.169857
ITGB1	3	3	0.444333	0.154
ITGB1BP1	2	2	-0.154	-0.2285
JADE2	3	4	0.091	0.14775
JPX	10	5	0.1666	0.204
KAT6B	4	3	-0.17675	-0.0673333
KCNN1	2	2	-0.164	-0.1945
KCTD17	3	2	-0.187333	-0.3505
KIAA0586	3	5	0.235	0.2656
KIAA1217	3	3	0.119333	0.159333
KIF21A	2	2	-0.0625	-0.1645
KLHL8	3	3	0.183667	0.137667
KMT2C	2	4	0.1185	0.066
KTN1	2	3	0.191	0.147
L3MBTL1	3	2	-0.15	-0.5335
LCLAT1	2	3	0.005	0.123667
LCOR	7	6	0.102286	0.213167
LETMD1	4	9	0.07525	0.158
LINC00174	4	3	0.222	0.016
LINC00470	7	6	0.0438571	0.038
LINC00630	5	5	-0.1392	-0.024
LINC00665	2	4	0.424	0.04125
LINC00680	2	2	0.255	0.4215
LINC01322	4	5	0.1605	0.1806
LINC01515	2	2	-0.3955	-0.332
LINC03033	2	3	0.2845	0.281333
LMO7	2	7	0.3045	0.140286
LRP8	8	4	0.131625	0.18125
LRRC23	2	2	0.084	0.0045
LRSAM1	3	3	-0.062	-0.059
LSR	2	2	0.01	0.026
LUCAT1	7	9	0.0854286	0.0968889
LY6E	3	2	0.2	0.442
LZTR1	3	2	-0.157333	-0.166
MAGEA10	2	4	-0.1905	-0.2025
MAGI1	2	2	-0.288	-0.227
MALAT1	3	4	-0.153333	-0.15
MAN2A2	4	4	0.03125	0.065
MAST3	2	2	0.3875	0.431
MCOLN3	4	2	-0.05675	-0.034
MDM4	2	3	0.307	0.206333
MED15	4	2	0.093	0.0785
MED24	2	2	-0.1335	-0.12
MEF2A	2	2	0.1975	0.5335
METTL26	3	2	0.054	0.075
MFF	6	8	0.189833	0.181
MIB2	5	2	0.0542	0.3265
MIR4435-2HG	7	9	-0.255429	-0.133556
MKS1	5	5	0.088	0.1448
MOK	7	4	-0.0674286	-0.173
MPDU1	2	2	0.0555	0.066
MPV17	2	3	0.2065	0.0556667
MSC-AS1	2	2	0.0075	0.5835
MTHFR	2	3	-0.167	-0.251667
MTO1	3	2	0.121	0.1805
MYD88	2	2	0.0375	0.226
NADK	2	3	0.1515	0.204
NAV1	2	2	0.057	0.214
NECAP1	4	6	0.47	0.1885
NEIL1	3	2	0.611667	0.581
NEURL4	2	5	0.191	0.0902
NFATC3	2	2	-0.2675	-0.176
NFIB	2	4	0.108	0.33475
NGLY1	4	4	0.14625	0.13675
NIPA1	2	2	0.058	0.0435
NIPA2	2	8	0.028	0.09125
NKTR	4	6	-0.17875	-0.0893333
NNT	3	3	-0.245	-0.103333
NPIPA9	2	3	-0.2525	-0.162333
NPIPB13	2	2	-0.453	-0.128
NR1H3	2	2	-0.158	-0.126
NR2C1	4	3	0.002	0.0326667
NR4A1	2	2	-0.719	-0.852
NSUN5P2	3	3	0.128667	0.201333
NT5C	4	2	0.2005	0.117
NT5C2	3	3	0.240333	0.273333
NUBP2	4	5	0.25575	0.2338
NUDT13	2	2	0.034	0.4835
NUP62	4	9	0.35975	0.163889
NUP85	2	2	0.1335	0.13
NUP98	2	2	-0.13	-0.128
NUTM2A-AS1	8	4	0.153625	0.2175
NVL	2	2	0.282	0.179
OBSCN	5	7	-0.0814	-0.131714
ODF2L	2	3	-0.128	-0.0523333
OGFOD2	6	6	-0.0395	-0.191
OIP5-AS1	4	5	-0.3785	-0.2436
OLMALINC	4	2	-0.1125	-0.162
PABPC4	2	7	0.015	0.168
PARPBP	7	20	0.282571	0.2809
PCBP1-AS1	16	10	0.0535625	0.3283
PCBP4	6	5	0.1495	0.145
PCSK7	2	2	0.1225	0.111
PDIA3	2	2	-0.134	-0.134
PGAP2	4	2	0.15425	0.159
PHACTR4	3	3	0.35	0.12
PHKB	2	2	-0.183	-0.1585
PHLPP2	2	2	-0.0425	-0.0465
PIGT	2	3	0.303	0.176
PLEKHA1	2	3	0.16	0.273667
PLEKHA4	3	2	0.0763333	0.2455
PLEKHA8	2	2	-0.293	-0.0435
PLOD2	4	5	-0.16325	-0.198
PLSCR3	2	3	0.16	0.329333
PNISR	2	2	0.1115	0.232
POFUT2	2	2	0.4005	0.173
POLL	2	5	0.161	0.1958
POLR2G	2	2	-0.174	-0.153
PPCDC	2	2	-0.4465	-0.019
PPIL3	5	6	0.0272	0.0151667
PPP1R1C	3	3	0.197333	0.246667
PPP2R5C	2	2	0.005	0.058
PRDM5	2	2	-0.025	-0.553
PRMT7	6	5	0.069	0.2314
PROSER3	3	3	0.151	0.188333
PRRC2C	3	3	-0.0956667	-0.0636667
PSEN2	3	3	-0.152	-0.111
PSRC1	2	5	0.1075	0.0314
PTK2	4	5	0.27725	0.1392
PTPN4	2	3	0.0405	0.173667
PTPRS	2	2	0.2155	0.155
PVR	3	3	-0.0726667	-0.091
R3HDM2	2	3	0.183	0.29
RAD51AP1	2	4	0.1995	0.1065
RAD52	2	6	0.2915	0.0456667
RALGPS2	2	3	-0.0425	-0.022
RANBP17	4	6	0.16025	0.0453333
RANBP3	5	4	-0.1432	-0.22375
RAP1B	5	3	-0.115	-0.365667
RASSF4	2	3	-0.2255	-0.0516667
RBM6	2	3	0.126	0.152
RCHY1	2	3	0.0255	0.140667
RHOT1	2	2	0.2375	0.232
RICTOR	2	2	0.034	0.136
RIPK2-DT	3	4	-0.275	-0.28475
RNF121	3	4	0.212333	0.1915
RNF146	2	2	-0.2225	-0.007
RNH1	4	3	-0.11175	-0.0683333
ROS1	4	3	0.0215	0.113333
RPAIN	5	7	0.1738	0.194714
RPL41	3	3	0.22	0.194667
RPS15	2	2	0.1975	0.2385
RWDD2B	4	3	0.1055	0.153667
RWDD3	4	3	0.24325	0.190333
SAMD4B	2	2	0.087	0.3625
SBF1	3	8	0.024	0.10225
SCAMP3	3	2	-0.0156667	-0.142
SCN8A	2	2	0.415	0.046
SDR39U1	5	4	0.2576	0.3165
SEC31A	3	2	-0.143667	-0.1495
SECISBP2	2	2	0.164	0.162
SENP7	2	6	0.1475	0.0878333
SETD5	2	3	0.191	0.196333
SETD6	2	3	0.1325	0.075
SETD7	2	2	0.352	0.2605
SFXN2	3	3	0.261	0.149333
SGO1	2	4	0.174	0.13425
SH2B1	2	2	-0.014	-0.1165
SHF	3	2	0.247333	0.428
SHFL	2	2	0.1885	0.2095
SLC25A36	5	6	0.1652	0.0605
SLC37A4	4	5	-0.201	-0.1676
SLC38A6	2	2	-0.068	-0.0215
SLC3A2	4	5	0.126	0.1834
SLC66A2	3	2	-0.0676667	-0.147
SLC7A6	4	4	0.12475	0.24925
SLMAP	3	10	0.0576667	0.0708
SMAD5	2	2	-0.1825	-0.003
SMG7	3	2	0.105333	0.2075
SNHG11	2	2	-0.318	-0.3115
SNHG14	14	15	0.0864286	0.148
SNHG17	15	14	0.133733	0.134643
SNHG29	2	6	0.2825	0.00133333
SNHG5	7	9	0.204857	0.0721111
SNX14	3	2	0.18	0.056
SPG11	4	2	0.04525	0.037
SPIN3	2	2	0.161	0.256
SPP1	3	3	-0.238	-0.235667
SPTBN2	2	2	-0.1355	-0.1355
SREBF1	2	2	-0.1755	-0.021
SSBP3	3	5	0.0133333	0.1942
ST3GAL1	3	2	0.024	0.021
STAG3L1	2	2	-0.2965	-0.221
STARD3NL	4	2	-0.25675	-0.07
STARD7-AS1	3	2	-0.0986667	-0.214
STAU2	2	4	0.183	0.17675
STING1	3	2	0.235333	0.28
STX16	2	4	0.1545	0.31975
STX2	2	2	-0.189	-0.135
SUN1	2	4	-0.1765	-0.062
SUPT20H	4	3	-0.236	-0.104667
SYNJ2BP-COX16	2	2	0.2045	0.2465
SYNRG	2	2	-0.4815	-0.0295
TAFAZZIN	4	5	0.26625	0.0906
TANGO2	5	3	0.2656	0.213
TASOR2	6	7	0.156167	0.215571
TBCEL	2	4	0.1535	0.15125
TFIP11	2	2	0.184	0.268
TFPI	6	4	-0.0893333	-0.06125
THRB	7	3	0.422857	0.545667
TJAP1	2	3	0.153	0.176667
TMCC1	3	3	-0.145333	-0.147333
TMCO3	3	2	0.132667	0.1375
TMEM175	2	5	-0.0055	-0.2266
TMEM218	2	5	0.0165	0.332
TMEM234	2	4	-0.0015	-0.0525
TMEM50B	3	2	-0.146333	-0.0975
TMX2	2	2	0.1155	0.127
TNK2	2	2	0.2625	0.1655
TNRC6A	2	2	0.118	0.022
TOP3B	4	2	-0.08325	-0.213
TP73-AS1	2	3	0.255	0.0556667
TPRA1	2	3	0.1625	0.108
TPT1-AS1	5	3	-0.3148	-0.0173333
TPTE	3	5	0.135	0.1004
TRABD2A	2	2	-0.1465	-0.0065
TRIM41	2	2	-0.1625	-0.136
TRMT1	2	4	0.1445	0.18325
TRMT2B	7	7	-0.0664286	-0.107429
TSC2	2	6	0.2725	0.0256667
TSEN15	4	5	0.28025	0.2428
TSPAN17	2	2	0.197	0.179
TTC8	4	4	0.22075	0.36375
TTLL3	2	5	0.0935	0.029
TTLL5	2	4	0.0345	0.0445
TUBD1	3	7	0.156	0.125143
TVP23C	3	3	0.129333	0.155333
U2AF1L4	3	4	0.099	0.241
UBAP2	2	4	0.2065	0.119
UBE3A	6	14	-0.2625	-0.0544286
UBXN11	3	4	0.0843333	0.23175
UCA1	6	4	0.2585	0.2615
ULK3	2	2	0.1325	0.1355
VHL	2	3	-0.224	-0.143667
VPS54	3	2	0.140333	0.2415
VRK3	3	4	-0.0556667	-0.016
WARS1	9	11	0.0921111	0.390727
WASH2P	5	2	0.1356	0.0035
WASH3P	4	2	0.19175	0.1805
WDR20	2	2	-0.295	-0.085
WDR27	5	3	0.24	0.330667
WDR62	5	2	0.1374	0.1675
XRRA1	3	10	0.0906667	0.2067
YDJC	2	2	-0.151	-0.1415
ZC3H11A	2	3	-0.154	-0.057
ZCCHC8	3	3	0.0593333	0.0863333
ZFAND2A-DT	3	2	-0.229667	-0.3255
ZFPM2-AS1	3	2	0.236667	0.2465
ZGRF1	3	7	0.21	0.118714
ZNF195	6	3	0.0796667	0.212667
ZNF384	2	2	0.2615	0.165
ZNF462	2	2	0.4085	0.3835
ZNF518A	2	4	0.204	0.06925
ZNF587B	2	3	-0.275	-0.193
ZNF618	2	3	-0.21	-0.091
ZNF630	2	2	-0.2285	-0.2285
ZNF655	4	4	-0.23325	-0.0435
ZNF664	2	2	0.2755	0.1715
ZNF692	3	4	0.224	0.0965
ZNF7	9	9	-0.107889	-0.135778
ZNF821	2	4	0.0335	0.32575
ZNF827	4	2	-0.265	-0.2595
ZNG1A	2	4	0.326	0.19925
ZNG1C	3	5	0.497667	0.098
ZNG1F	2	2	-0.137	-0.017
ZSCAN25	4	2	-0.1835	-0.002
ZZZ3	2	4	0.2005	0.17125
